# Stress induces DCP2 translation via a stalling-dependent mechanism

**DOI:** 10.64898/2026.08.25.746704

**Authors:** Roiuk Mykola, Marilena Neff, Taja Vatovec, Aram Papazian, Volkhard Helms, Aurelio A. Teleman

**Affiliations:** German Cancer Research Center (DKFZ) Heidelberg, Division B140, 69120 Heidelberg, Germany; Faculty of Medicine, Heidelberg University, 69120 Heidelberg, Germany; Faculty of Biosciences, Heidelberg University, 69120 Heidelberg, Germany; Max Planck Institute for Brain Research, Frankfurt, Germany; Gene Center and Department of Biochemistry, Ludwig- Maximilians-Universität, Munich, Germany; Center for Bioinformatics, Saarland University, Saarland Informatics Campus, Saarbrücken, Saarland, Germany

## Abstract

The integrated stress response (ISR) globally suppresses protein synthesis while selectively permitting translation of a small subset of stress-responsive mRNAs, many of which contain upstream or overlapping open reading frames (uORFs/oORFs). Although translational induction of transcripts such as ATF4 has classically been attributed to delayed re-initiation caused by reduced ternary complex availability, the mechanisms by which uORFs and oORFs allow ISR-selective translation remain incompletely understood. Here, using ribosome profiling during early ISR activation combined with reporter assays, we identify DCP2, encoding a major mRNA decapping enzyme, as a previously unrecognized ISR-induced transcript. We show that translational induction of DCP2 depends on an overlapping ORF whose conserved 3′ region, corresponding to a ribosome pausing site, acts as a potent inhibitory element. Both the DCP2 oORF and main ORF increase in translation during stress, indicating that stress relieves repression by this inhibitory element. This reveals a mode of ISR-dependent gene regulation in which inhibition by a nascent peptide or stalling element embedded either in a uORF or an oORF is relieved upon stress to induce translation.
