## Supplementary Table 2 for "Stress induces DCP2 translation via a stalling-dependent mechanism"

### Sheet: Sup1 
Table S2: Primer sequences used for cloning in this study.
OLIGO	SEQUENCE	PURPOSE
OMR1543	﻿AGAAGCTTGTCAGAGACTTAAGTCTAAGGC	to clone 5' UTR of DDIT3
OMR1544	﻿AACTTTCGAAGTTTTCAGCCAAGCCAGAGAA	to clone 5' UTR of DDIT3
OMR1545	﻿AGAAGCTTACTCGGAGCCCAGAGC	to clone 5' UTR of JOSD oORF
OMR1546	﻿CTTTCGAAGTTTTCAGCCGGGAGTCTGG	to clone 5' UTR of JOSD oORF
OMR1547	﻿CTAGAAGCTTGTGGGGCGCGGG	to clone ZBTB45 overlapping uORF
OMR1548	﻿AACTTTCGAAGTTTTCACGTCACAGAAGTGTCC	to clone ZBTB45 overlapping uORF
OMR1549	﻿TAGAAGCTTGTAGCGAGCCTAGTGGC	to clone 5'UTR of LMBR1L (overlapping uORF)
OMR1549	﻿TAGAAGCTTGTAGCGAGCCTAGTGGC	to clone 5'UTR of LMBR1L oORF
OMR1550	﻿AACTTTCGAAGTTTTCAGGAAGATGTGGCAGAGG	to clone 5'UTR of LMBR1L (overlapping uORF)
OMR1550	﻿AACTTTCGAAGTTTTCAGGAAGATGTGGCAGAGG	to clone 5'UTR of LMBR1L oORF
OMR1601	﻿TGAGGAtacGAGCCCGTCGCG	to mutate overlapping uORF on ZBTB45 pMR648
OMR1602	﻿CGACGGGCTCgtaTCCTCAGTCCCGA	to mutate overlapping uORF on ZBTB45 pMR648
OMR1603	tacGAGCCCGTCGCGG	to mutate overlapping uORF on ZBTB45 pMR648 whole plasmid
OMR1604	TCCTCAGTCCCGACGC	to mutate overlapping uORF on ZBTB45 pMR648 whole plasmid
OMR1851	﻿CTCGGGTTGtacCGCAAGTTTCCG	to remove oORF in ZBTB45
OMR1852	﻿CTTGCGgtaCAACCCGAGAGAC	to remove oORF in ZBTB45
OMR1853	﻿AGCTTGTGGGGCGCGGGCAtacGAGCAGAGTtacGGAGAACGCGCTCGGAGTAAAGCACACGGCGCGGCGAAGGCGTGGCGGGAGTGTGCGGCGCCGGACCC	to remove uORF in ZBTB45 oligocloning via HindIII SmaI
OMR1854	﻿GGGTCCGGCGCCGCACACTCCCGCCACGCCTTCGCCGCGCCGTGTGCTTTACTCCGAGCGCGTTCTCCgtaACTCTGCTCgtaTGCCCGCGCCCCACA	to remove uORF in ZBTB45 oligocloning via HindIII SmaI
OMR1855	﻿AGCTTGTGGGGCGCGGGCAatgGAGCAGAGTtacGGAGAACGCGCTCGGAGTAAAGCACACGGCGCGGCGAAGGCGTGGCGGGAGTGTGCGGCGCCGGACCC	to remove uORF in ZBT45 oligocloning via HindIII SmaI
OMR1856	﻿GGGTCCGGCGCCGCACACTCCCGCCACGCCTTCGCCGCGCCGTGTGCTTTACTCCGAGCGCGTTCTCCgtaACTCTGCTCcatTGCCCGCGCCCCACA	to remove uORF in ZBTB45 oligocloning via HindIII SmaI
OMR1857	﻿AGCTTGTGGGGCGCGGGCAtacGAGCAGAGTatgGGAGAACGCGCTCGGAGTAAAGCACACGGCGCGGCGAAGGCGTGGCGGGAGTGTGCGGCGCCGGACCC	to remove uORF in ZBTB45 oligocloning via HindIII SmaI
OMR1858	﻿GGGTCCGGCGCCGCACACTCCCGCCACGCCTTCGCCGCGCCGTGTGCTTTACTCCGAGCGCGTTCTCCcatACTCTGCTCgtaTGCCCGCGCCCCACA	to remove uORF in ZBTB45 oligocloning via HindIII SmaI
OMR2193	GGTTGtacCGCAAGTTTCCGTCCCCAT	mutate oORF2 ZBTB45
OMR2194	AAACTTGCGgtaCAACCCGAGAGACTTGAACCTT	mutate uORF2 ZBTB45
OMR2222	AGAAGCttAGTTGGGAGCAGGCG	to clone 5' UTR of FARP2 oORFG
OMR2223	ACTTTCGAAGTGCTAACTCCCACAGGGG	to clone 5' UTR of FARP2 oORFG
OMR2226	AGAAGCttAGGCTGCTTCGTTGCACA	to clone 5'UTR of NOTCH2 oORF
OMR2227	ACTTTCGAAGTTTCATAGCCATCTCGACACTG	to clone 5'UTR of NOTCH2 oORF
OMR2233	AGAAGCttGGAGGCGGGACCTG	to clone 5'UTR of ALDH1B1 oORF
OMR2234	ACTTTCGAAGtGCTAAGCAGCCGGGG	to clone 5'UTR of ALDH1B1 oORF
OMR2235	AGAAGCttCTCGTCTCCGTTGGAGTCG	to clone 5'UTR of DCP2 oORF
OMR2236	ACTTTCGAAGtTCTTATCCCACACTGAGGTAATC	to clone 5'UTR of DCP2 oORF
OMR2237	AGAAGCttATTCGGGACCCTGCACTC	to clone 5'UTR of ZNF655 oORF
OMR2238	ACTTTCGAAGtCTCAGACTGGGTCTCCAAAGA	to clone 5'UTR of ZNF655 oORF
OMR2239	AGAAGCttGCCGTTGCCGCCG	to clone 5'UTR of RNFT1 oORF
OMR2240	ACTTTCGAAGtCTCATGACCAGAAGCGGACG	to clone 5'UTR of RNFT1 oORF
OMR2301	AGCCGGGtacCACTGTTCCTGCTGTGGG	to remove AUG of DCP2 oORF
OMR2302	GCAGGAACAGTGgtaCCCGGCTCCGCGCGG	to remove AUG of DCP2 oORF
OMR2303	GTGTCCGGAcCGGGATGcTATCGATAATCAACTTTGAAAAACT	to move DCP2 Kozak on synthetic oORF reporter
OMR2304	GTGTCCGGAgGTTGATGgTATCGATAATCAACTTTGAAAAACT	to move RNFT1 Kozak on synthetic oORF reporter
OMR2305	GTGTCCGGAcAGTCATGcTATCGATAATCAACTTTGAAAAACT	to move LMBR1L Kozak on synthetic oORF reporter
OMR2315	GACTAGTGTGgtcgacNNNNatgNTATCGATAATCAACTTTGAAAAACTCG	to introduce different kozak sequences on oORF for the screening
OMR2316	GCCTTTGACTAGTGTGgtcgac	to introduce different kozak sequences on oORF for the screening
OMR2317	GTGTCCGGaCCGGGATGCACTGTTCCTGCTGTGGG	to clone DCP2 oORF (with KOZAK) into LMNB1
OMR2317	GTGTCCGGaCCGGGATGCACTGTTCCTGCTGTGGG	to clone DCP2 oORF into Lam1 conntext with KOZAK
OMR2324	GTGTCCGGgATGCACTGTTCCTGCTGTGGG	to move DCP2 with Kozak
OMR2325	GGTCCCCTTTATGGAGACCAAACGGGTGGAGATTC	to mutate the Kozak on main ORF of DCP2 oORF (CCTTTATGG 59.625)
OMR2326	GGTCTCCATAAAGGGGACCCACAGCAGGAACAGTGCAT	to mutate the Kozak on main ORF of DCP2 oORF (CCTTTATGG 59.625)
OMR2327	GGTCCATTGTATGGAGACCAAACGGGTGGAGATTC	to mutate the Kozak on main ORF of DCP2 oORF (ATTGTATGG 30.375)
OMR2328	GGTCTCCATACAATGGACCCACAGCAGGAACAGTGCAT	to mutate the Kozak on main ORF of DCP2 oORF (ATTGTATGG 30.375)
OMR2329	GGTCCGGATTATGGAGACCAAACGGGTGGAGATTC	to mutate the Kozak on main ORF of DCP2 oORF (GGATTATGG 85)
OMR2330	GGTCTCCATAATCCGGACCCACAGCAGGAACAGTGCAT	to mutate the Kozak on main ORF of DCP2 oORF (GGATTATGG 85)
OMR2349	CACTGTTCtTGtTGtGGCagtTCATCATGGAGACCAAA	to mutate secondary structure on DCP2 (Δ)
OMR2350	ATGAactGCCaCAaCAaGAACAGTGCATCCCGGCTC	to mutate secondary structure on DCP2 (Δ)
OMR2364	CCTCCGGAATTGTATGGACTGTTCCTGCTGTGGGTCCTC	to change kozak on DCP2 oORF ATTGTATGG 31
OMR2365	CCTCCGGACCTTTATGGACTGTTCCTGCTGTGGGTCCTC	to change kozak on DCP2 oORF CCTTTATGG 60
OMR2366	CCTCCGGAGGATTATGGACTGTTCCTGCTGTGGGTCCTC	to change kozak on DCP2 oORF GGATTATGG 85
OMR2556	TTCCCCtacGGGCTGGCCTGCG	to mutate ATG on ODC1
OMR2557	CAGCCCgtaGGGGAAGCGCAGACGC	to mutate ATG on ODC1
OMR2562	CGGCTGCAGAGATCGTCtAGGACGCTGC	to introduse premature stop in DCP2 oORF
OMR2563	ATGAAGTTGAGCGGAGACCAAACGGGTGGAG	to introduse premature stop in DCP2 oORF
OMR2563	ATGAAGTTGAGCGGAGACCAAACGGGTGGAG	to clone synthetic oORF-DCP2 chimera
OMR2564	CCGTTTGGTCTCCGCTCAACTTCATCCACGT	to clone synthetic oORF-DCP2 chimera
OMR2565	AAACTTTCGAAGTCTTATCCCACA	to place Rluc in frame with DCP2 oORF
OMR2566	GTTTTCAGATaGAACTTGCCCATTGGT	to clone synthetic oORF-DCP2 chimera remove newly present stop-codon in oORF
OMR2567	TGGGCAAGTTCtATCTGAAAACA	to clone synthetic oORF-DCP2 chimera remove newly present stop-codon in oORF
OMR2577	TGACTTCGAAAGTTTAcGATCCAGAAC	to extend an overlap for synthetic reporter
OMR2578	GTGGCACAACATGTCGCCATAA	to extend an overlap for synthetic reporter
OMR2579	TGGTGGGCCAGATGcAAACAAATGAATG	to extend an overlap for synthetic reporter
OMR2580	TTTGTTTgCATCTGGCCCACCACTGC	to extend an overlap for synthetic reporter
OMR2581	ATGAATGTTCTcGATTCATTTAT	to extend an overlap for synthetic reporter
OMR2582	AATGAATCgAGAACATTCATTTGTT	to extend an overlap for synthetic reporter
OMR2588	GTGTCCGGACCGGGATGCACTGTTCC	to move DCP2 oORF as uORF
OMR2589	GGGACCGGTTTATCCCACACTGAGGTA	to move DCP2 oORF as uORF
OMR2590	TTCaacggcgcGCAGTTCATCATGG	to mutate secondary structure on DCP2 (ΔΔ)
OMR2591	AACTGCgcgccgttGAACAGTGCATCCCGGT	to mutate secondary structure on DCP2 (ΔΔ)
OMR2596	cAATTATTATGATTCAGAAAAACATGCAGAAAATGCT	to extend an overlap for synthetic reporter
OMR2597	ATAAATGAATCgAGAACATTCATTTGTTTg	to extend an overlap for synthetic reporter
OMR2598	GTCCTCATCtacGAGACCAAACGGGTGGAG	to remove start AUG from the mORF of DCP2 for DCP2 as uORF
OMR2599	TTTGGTCTCgtaGATGAGGACCCACAGCAGG	to remove start AUG from the mORF of DCP2 for DCP2 as uORF
OMR2613	GTGTCCGGACCGGGATGCACtacccctacgacgtgcccgactacgccTGTTCCTGCTGTGGGTCCT	to introduce HA peptide into DCP2 oORF
OMR2614	AGGCGGTGTCATCATGGAGACCAAACGGGTGGA	to make chimera RNFT1-DCP2
OMR2615	TCTCCATGATGACACCGCCTCCAGCCCTTCAG	to make chimera RNFT1-DCP2
OMR2618	ccggaagcttAGAATTAGCCGGTATAGGAATGAACGAGCA	to clone 5' UTR of SLC16A14
OMR2619	ccggTTCGAAgtCATggtggTTTCCAAGATTTTTCGCCCGAGGC	to clone 5' UTR of SLC16A14
OMR2630	ccggaagcttAGTCCACTTCCGGTCTCCGG	to clone 5' UTR of ZNF780A
OMR2631	ccggTTCGAAgtCATggtggGTTGCTAGAATTACAAAA	to clone 5' UTR of ZNF780A
OMR2634	ccggaagcttATGCGCATAACGGCCGCC	to clone 5' UTR of ZNF559
OMR2635	AACTTTCGAAGTTGTCAACCACCCAGCCACCAT	to clone 5' UTR of ZNF559
OMR2642	AGCTTGAACACCACCCAGTGTGGAGCAGCCCAGCCAAGCACTGTCAGGAATCCTGTGAAGCAGCTCCAGCTCCACCATGACTT	to oligoclone 5' UTR of ACTA2
OMR2643	CGAAGTCATGGTGGAGCTGGAGCTGCTTCACAGGATTCCTGACAGTGCTTGGCTGGGCTGCTCCACACTGGGTGGTGTTCa	to oligoclone 5' UTR of ACTA2
OMR2646	tgaggtgttggtgggggacttgat	to introduce stop into oORF of ATF4
OMR2647	ctgctcaggaagctcatttcggt	to introduce stop into oORF of ATF4
OMR2657	accgttcgatcaatcaggcttaggagctgaatccaccATGacAT	to introduce mutations in the c-terminus of ATF4 oORF
OMR2658	gacattaaatctccgactaacacctcgctgctcaggaagctc	to introduce mutations in the c-terminus of ATF4 oORF
OMR2853	ACTTTCGAAGTTCTTAaCCtACgCTcAGaTAgTCtTGaTGgGTcCTGCAgGTtGAAATCCAAGTAAAAC	to mutate DCP2 oORF with synonymous mutations
OMR498	ccggaagcttGCTCTTATCGGTTCCCATC	to clone 5' UTR of PPP1R15A
OMR499	ccggTTCGAAgtCATggtggGTGTCTGGGCGGCTG	to clone 5' UTR of PPP1R15A
OMR508	ccggaagcttGTTAAAACCAGACTGCACTCC	to clone 5' UTR of IFRD1
OMR509	ccggTTCGAAgtCATggtggCGTGGGACGCCCGG	to clone 5' UTR of IFRD1
OMR585	ccggaagcttGTCAGTCCCTCCTGTAGC	to clone 5' UTR of ODC1
OMR586	ccggTTCGAAgtCATggtggGATTTCTTGATGTTCCTATGGAAAACTA	to clone 5' UTR of ODC1
