## Supplementary Table 3 for "Stress induces DCP2 translation via a stalling-dependent mechanism"

### Sheet: Sup2
Table S3: Transcipts isofoms IDs cloned in this study
GENE	5' UTR OF TRANSCRIPT ISOFORM CLONED
ALDH1B1	ENST00000377698
ZNF780A	ENST00000595773
ACTA2	ENST00000224784
DCP2	ENST00000389063
DDIT3	ENST00000346473
FARP2	ENST00000264042
IFRD1	ENST00000429071
IFRD1	ENST00000429071
JOSD2	ENST00000598418
LMBR1L	ENST00000267102
NOTCH2	ENST00000256646
ODC1	ENST00000234111
PPP1R15A	ENST00000200453
RNFT1	ENST00000305783
SLC16A14	ENST00000295190
ZBTB45	ENST00000354590
ZNF559	ENST00000603380
ZNF655	ENST00000252713
