## Supplementary Table 4 for "Stress induces DCP2 translation via a stalling-dependent mechanism"

### Sheet: Sup3
Table S4: Antibodies used in this study.
Antigen	Provider and Product Number	Blotting Dilution
4E-BP1	Cell Signaling 9644s	1:1000
anti BiP	Cell Signaling #3183S	1:1000
anti HA-tag	Cell Signaling #3724S	1:1000
ATF-4 (D4B8)	Cell Signaling #11815	1:1000
eIF2S1	Cell Signaling #5324	1:1000
eIF2S1 (phospho S51)	abcam ab32157S	1:1000
p70 S6 Kinase	Cell Signaling 9202	1:1000
phospho 4E-BP1 (Ser65)	Cell Signaling #9451	1:1000
phospho 4E-BP1 (Thr70) (D7F6I)	Cell Signaling #13396	1:1000
phospho p70 S6 kinase (Thr389) (108D2)	Cell Signaling #9234	1:1000
Phospho-4E-BP1 (Thr37/46)	Cell signalling 9459	1:1000
phospho-S6 ribosomal Protein (Ser235/236)	Cell signaling 4858	1:1000
S6 ribosomal protein (54D2)	Cell Signaling 2317	1:1000
Tubulin	T9026 Sigma	1:2500
